# Guidelines for extracting biologically relevant context-specific metabolic models using gene expression data

**DOI:** 10.1101/2022.12.04.519052

**Authors:** Saratram Gopalakrishnan, Chintan J. Joshi, Miguel Valderrama Gomez, Elcin Icten, Pablo Rolandi, William Johnson, Cleo Kontoravdi, Nathan E. Lewis

## Abstract

Genome-scale metabolic models comprehensively describe an organism’s metabolism and can be tailored using omics data to model condition-specific physiology. The quality of context-specific models is impacted by (i) choice of algorithm and parameters and (ii) alternate context-specific models that equally explain the -omics data. Here we quantify the influence of alternate optima on microbial and mammalian model extraction using GIMME, iMAT, MBA, and mCADRE. We find that metabolic tasks defining an organism’s phenotype must be explicitly and quantitatively protected. The scope of alternate models is strongly influenced by algorithm choice and the topological properties of the parent genome-scale model with fatty acid metabolism and intracellular metabolite transport contributing much to alternate solutions in all models. mCADRE extracted the most reproducible context-specific models and models generated using MBA had the most alternate solutions. There were fewer qualitatively different solutions generated by GIMME in *E. coli*, but these increased substantially in the mammalian models. Screening ensembles using a receiver operating characteristic plot identified the best-performing models. A comprehensive evaluation of models extracted using combinations of extraction methods and expression thresholds revealed that GIMME generated the best-performing models in *E. coli*, whereas mCADRE is better suited for complex mammalian models. These findings suggest guidelines for benchmarking -omics integration algorithms and motivate the development of a systematic workflow to enumerate alternate models and extract biologically relevant context-specific models.
