## Supplementary material for "Guidelines for extracting biologically relevant context-specific metabolic models using gene expression data": Supplementary Tables.xlsx

### Sheet: Index
Supplementary Table	Description
ST1	Ensemble properties for E. coli
ST2	Ensemble properties for 786O
ST3	Ensemble properties for CHO-S
ST4	Ensemble statistics for E.coli
ST5	Ensemble statistics for 786O
ST6	Ensemble statistics for CHO-S

### Sheet: ST1
	Method	Threshold	Core Reactions to be protected	Non-Core Reactions to be eliminated	Conserved Reactions	Variable Reactions	Removed Reactions
	GIMME	60	N/A	1707	525	65	1993
	GIMME	75	N/A	1952	512	86	1985
	GIMME	80	N/A	2018	506	120	1957
	GIMME	StanDep	N/A	1263	522	76	1985
	GIMME	Local T2	N/A	1532	531	97	1955
	iMAT	60-20	536	1057	584	319	1680
	iMAT	75-20	291	1057	542	332	1709
	iMAT	80-20	225	1057	540	367	1676
	iMAT	StanDep	980	1252	616	304	1663
	iMAT	Local T2	832	1532	576	226	1781
	MBA	60-40	887	N/A	1199	294	1090
	MBA	75-50	676	N/A	968	404	1211
	MBA	80-60	536	N/A	877	445	1261
	MBA	StanDep	1164	N/A	1477	65	1041
	MBA	Local T2	832	N/A	1197	220	1166
	mCADRE	60	536	N/A	1136	11	1436
	mCADRE	75	291	N/A	913	17	1653
	mCADRE	80	225	N/A	872	17	1694
	mCADRE	StanDep	980	N/A	1426	0	1157
	mCADRE	Local T2	832	N/A	1333	12	1238

### Sheet: ST2
		Method	Threshold	Core Reactions to be protected	Non-Core Reactions to be eliminated	Conserved Reactions	Variable Reactions	Removed Reactions
		GIMME	60	N/A	4283	210	671	6904
		GIMME	75	N/A	4761	242	542	7001
		GIMME	80	N/A	4925	250	481	7054
		GIMME	StanDep	N/A	3828	133	1234	6418
		GIMME	Local T2	N/A	3508	148	985	6652
		iMAT	60-20	1310	2685	2200	2095	3490
		iMAT	75-20	832	2685	1544	2576	3665
		iMAT	80-20	668	2685	1298	2752	3735
		iMAT	StanDep	1761	3527	2459	1174	4152
		iMAT	Local T2	2085	3508	2771	1044	3970
		MBA	60-40	2065	N/A	2795	1392	3598
		MBA	75-50	1653	N/A	2299	1791	3695
		MBA	80-60	1310	N/A	1890	2023	3872
		MBA	StanDep	2243	N/A	2865	1474	3446
		MBA	Local T2	2085	N/A	2497	1677	3611
		mCADRE	60	1310	N/A	2474	262	5049
		mCADRE	75	832	N/A	1939	73	5773
		mCADRE	80	668	N/A	1722	105	5958
		mCADRE	StanDep	1761	N/A	2830	70	4885
		mCADRE	Local T2	2085	N/A	3199	243	4343

### Sheet: ST3
		Method	Threshold	Core Reactions to be protected	Non-Core Reactions to be eliminated	Conserved Reactions	Variable Reactions	Removed Reactions
		GIMME	60	N/A	3640	317	723	5623
		GIMME	75	N/A	3739	342	801	5520
		GIMME	80	N/A	4199	355	480	5828
		GIMME	StanDep	N/A	2657	194	1154	5315
		GIMME	Local T2	N/A	3103	274	854	5535
		iMAT	60-20	940	2791	893	1509	4261
		iMAT	75-20	841	2791	863	1527	4273
		iMAT	80-20	381	2791	425	1951	4287
		iMAT	StanDep	1613	2636	1117	1360	4186
		iMAT	Local T2	1488	3103	1049	1210	4404
		MBA	60-40	1388	N/A	1635	1573	3455
		MBA	75-50	1156	N/A	1455	1765	3443
		MBA	80-60	940	N/A	1275	1908	3480
		MBA	StanDep	1735	N/A	2116	1627	2920
		MBA	Local T2	1488	N/A	1717	1733	3213
		mCADRE	60	940	N/A	1709	35	4919
		mCADRE	75	841	N/A	1630	20	5013
		mCADRE	80	381	N/A	1161	31	5471
		mCADRE	StanDep	1613	N/A	2249	348	4066
		mCADRE	Local T2	1488	N/A	2137	210	4316

### Sheet: ST4
			Mid Points				Spreads							Best Model					Wild Type
	Method	Threshold	Mean Model Size	Median Model Size	Standard Deviation	Range	Average Specificity	Average Sensitivity	STD Specificity	STD Sensitivity	Specificity Range	Sensitivity Range	N_best	Size	Specificity	Sensitivity	Distance from ideal model	% improvement	specificity	sensitivity	Distance from ideal model
	GIMME	60	551.198	551	2.19387	17	0.813928	0.869866	0.004606	0.00127156	0.016129	0.00626118	3	549	0.818548	0.872093	0.222002	28.9072	0.6976	0.9222	0.312248
	GIMME	75	551.344	551	1.47846	8	0.810358	0.870761	0.00423728	0.00227393	0.016129	0.00805009	1	550	0.818548	0.872093	0.222002	28.9072	0.6976	0.9222	0.312248
	GIMME	80	547.63	547	2.2567	15	0.802507	0.86906	0.00489226	0.00215436	0.0282258	0.0107335	2	548	0.814516	0.870304	0.22633	27.5212	0.6976	0.9222	0.312248
	GIMME	StanDep	555	555	1.75863	9	0.808303	0.866233	0.00343363	0.00260419	0.016129	0.0116279	1	554	0.818548	0.871199	0.222519	28.7418	0.6976	0.9222	0.312248
	GIMME	Local T2	550.622	550	3.52755	33	0.796618	0.872905	0.00534018	0.00117774	0.0282258	0.009839	1	551	0.806452	0.874776	0.230525	26.1777	0.6976	0.9222	0.312248
	iMAT	60	658.68	658	5.59921	39	0.74754	0.895313	0.00323673	0.00215346	0.0201613	0.0143113	1	655	0.758065	0.892665	0.264676	15.2415	0.6976	0.9222	0.312248
	iMAT	75	614.39	612.5	8.01122	47	0.765887	0.876547	0.00710808	0.0025867	0.0362903	0.0152057	1	614	0.782258	0.875671	0.250737	19.7051	0.6976	0.9222	0.312248
	iMAT	80	604.38	600.5	9.26902	42	0.760444	0.880009	0.00250441	0.00502353	0.0120968	0.0205725	2	599	0.762097	0.889982	0.26211	16.0631	0.6976	0.9222	0.312248
	iMAT	StanDep	683.15	683	5.13332	30	0.759032	0.87534	0.00413759	0.00307926	0.0120968	0.0214669	1	676	0.762097	0.88551	0.264019	15.452	0.6976	0.9222	0.312248
	iMAT	Local T2	656.75	656	5.553	28	0.761008	0.889991	0.00465093	0.00189634	0.016129	0.0152057	1	669	0.766129	0.892665	0.257325	17.5954	0.6976	0.9222	0.312248
	MBA	60	1313.37	1313	7.90171	41	0.747536	0.897545	0.00442928	0.00359826	0.0201613	0.0178891	1	1310	0.754032	0.90161	0.264916	15.1645	0.6976	0.9222	0.312248
	MBA	75	1111.27	1111.5	14.9846	67	0.749684	0.903329	0.00689561	0.00465485	0.0282258	0.019678	1	1100	0.762097	0.906977	0.255443	18.1981	0.6976	0.9222	0.312248
	MBA	80	1016.77	1015	9.04664	40	0.761719	0.881811	0.00672383	0.00572159	0.0362903	0.0223614	1	1000	0.778226	0.881038	0.251666	19.4077	0.6976	0.9222	0.312248
	MBA	StanDep	1507.64	1508	2.1004	9	0.729957	0.906293	0.00256633	0.00136249	0.0120968	0.00447227	3	1507	0.733871	0.907871	0.281625	9.81399	0.6976	0.9222	0.312248
	MBA	Local T2	1294.11	1293.5	5.62158	28	0.739485	0.892052	0.00458018	0.00336322	0.0241935	0.0152057	1	1301	0.75	0.895349	0.27102	13.2099	0.6976	0.9222	0.312248
	mCADRE	60	1141.43	1141	0.497714	1	0.754032	0.904293	0	5.57853e-16	0	0	102	1142	0.754032	0.904293	0.263932	15.4799	0.6976	0.9222	0.312248
	mCADRE	75	920	920	0.644858	2	0.770161	0.894454	2.23141e-16	6.69423e-16	0	0	102	921	0.770161	0.894454	0.252914	19.008	0.6976	0.9222	0.312248
	mCADRE	80	878.882	879	0.679168	2	0.782258	0.895963	4.46282e-16	0.000417082	0	0.000894454	70	879	0.782258	0.896243	0.241199	22.7596	0.6976	0.9222	0.312248
	mCADRE	StanDep	1426	1426	0	0	0.733871	0.896243	3.34712e-16	3.34712e-16	0	0	102	1426	0.733871	0.896243	0.28564	8.52815	0.6976	0.9222	0.312248
	mCADRE	Local T2	1336.63	1335	1.82893	5	0.737903	0.895349	1.11571e-16	2.23141e-16	0	0	102	1335	0.737903	0.895349	0.282217	9.62418	0.6976	0.9222	0.312248

### Sheet: ST5
			Mid Points				Spreads							Best Model					Wild Type
	Method	Threshold	Mean Model Size	Median Model Size	Standard Deviation	Range	Average Specificity	Average Sensitivity	STD Specificity	STD Sensitivity	Specificity Range	Sensitivity Range	N_best	Size	Specificity	Sensitivity	Distance from ideal model	% improvement	specificity	sensitivity	Distance from ideal model
	GIMME	60	373.33	374	12.5256	64	0.0756026	0.971588	0.00892291	0.00273171	0.0261569	0.00862069	15	392	0.0905433	0.965517	0.91011	7.31278	0.0181	0.9931	0.981924
	GIMME	75	371.632	370	7.37023	44	0.08456	0.970944	0.00687572	0.00393621	0.0160966	0.00862069	16	383	0.0945674	0.965517	0.906089	7.72231	0.0181	0.9931	0.981924
	GIMME	80	371	370	6.71771	40	0.0777719	0.972105	0.00136933	0.00117903	0.00402414	0.00344828	15	379	0.0804829	0.974138	0.919881	6.31774	0.0181	0.9931	0.981924
	GIMME	StanDep	392.935	393	12.8654	64	0.0808507	0.954023	0.00450105	0.003678	0.0140845	0.0103448	16	402	0.0875252	0.955172	0.913575	6.95989	0.0181	0.9931	0.981924
	GIMME	Local T2	336.385	333.5	11.288	72	0.0586854	0.967241	0.00150758	0.00200131	0.00503018	0.00517241	16	326	0.0613682	0.967241	0.939203	4.3499	0.0181	0.9931	0.981924
	iMAT	60	2823.33	2821	25.2774	107	0.034057	0.984465	0.00264536	0.00141137	0.00804829	0.00344828	16	2865	0.0372233	0.982759	0.962931	1.93342	0.0181	0.9931	0.981924
	iMAT	75	2317.68	2319	35.2587	181	0.0353411	0.985669	0.00186584	0.00191888	0.00503018	0.00517241	15	2346	0.0392354	0.984483	0.96089	2.14129	0.0181	0.9931	0.981924
	iMAT	80	2131.53	2127	26.9645	124	0.0387324	0.983621	0.00200216	0.000866899	0.00503018	0.00172414	15	2180	0.0412475	0.984483	0.958878	2.34618	0.0181	0.9931	0.981924
	iMAT	StanDep	2922.76	2923	19.2102	127	0.0348793	0.987638	0.00265617	0.00120191	0.00704225	0.00344828	17	2933	0.0392354	0.986207	0.960864	2.14397	0.0181	0.9931	0.981924
	iMAT	Local T2	3117.64	3115	20.9653	102	0.0410563	0.981931	0.00258849	0.00215707	0.00704225	0.00689655	17	3141	0.0442656	0.981034	0.955923	2.64717	0.0181	0.9931	0.981924
	MBA	60	3172.3	3171.5	11.7727	50	0.0431891	0.977586	0.00348283	0.00703876	0.0110664	0.0189655	16	3187	0.0492958	0.968966	0.951211	3.12704	0.0181	0.9931	0.981924
	MBA	75	2772.42	2772	15.0606	69	0.0721985	0.969018	0.00911554	0.00692517	0.0251509	0.0206897	17	2768	0.0814889	0.977586	0.918784	6.42938	0.0181	0.9931	0.981924
	MBA	80	2377.16	2376	16.9917	86	0.0913995	0.951742	0.0188414	0.0111694	0.0523139	0.0310345	16	2403	0.110664	0.943103	0.891154	9.2433	0.0181	0.9931	0.981924
	MBA	StanDep	3259.99	3260	11.3865	61	0.0573441	0.966092	0.010244	0.0072597	0.0261569	0.0206897	17	3257	0.0704225	0.958621	0.930498	5.23646	0.0181	0.9931	0.981924
	MBA	Local T2	2999.24	2999	19.6152	94	0.0771294	0.953448	0.0142341	0.00877801	0.0412475	0.0241379	17	3015	0.0965795	0.946552	0.905	7.8332	0.0181	0.9931	0.981924
	mCADRE	60	2510.52	2511	2.68705	12	0.112577	0.933296	0.00595945	0.00326436	0.0130785	0.00689655	41	2512	0.1167	0.931034	0.885988	9.76943	0.0181	0.9931	0.981924
	mCADRE	75	1957.37	1957	1.48205	6	0.14118	0.939655	0.00667229	0.00490068	0.0140845	0.0103448	68	1957	0.145875	0.936207	0.856504	12.7722	0.0181	0.9931	0.981924
	mCADRE	80	1749.28	1749	1.9211	12	0.152247	0.91523	0.00423604	0.00322861	0.0120724	0.00862069	17	1749	0.15493	0.913793	0.849456	13.4899	0.0181	0.9931	0.981924
	mCADRE	StanDep	2854.47	2855	2.19678	8	0.0774648	0.954885	0.00647359	0.0027243	0.0140845	0.00689655	51	2855	0.082495	0.953448	0.918685	6.43949	0.0181	0.9931	0.981924
	mCADRE	Local T2	3260.85	3261	2.41447	12	0.0823273	0.949425	0.00584918	0.00326712	0.0130785	0.00689655	34	3261	0.0905433	0.944828	0.911129	7.20906	0.0181	0.9931	0.981924

### Sheet: ST6
			Mid Points				Spreads							Best Model					Wild Type
	Method	Threshold	Mean Model Size	Median Model Size	Standard Deviation	Range	Average Specificity	Average Sensitivity	STD Specificity	STD Sensitivity	Specificity Range	Sensitivity Range	N_best	Size	Specificity	Sensitivity	Distance from ideal model	% improvement	specificity	sensitivity	Distance from ideal model
	GIMME	60	462.811	463	5.42315	24	0.438504	0.897837	0.0125036	0.00118722	0.0263158	0.00347222	15	456	0.447368	0.899884	0.561627	21.0918	0.2895	0.9583	0.711723
	GIMME	75	462.946	463	4.10672	20	0.421053	0.897242	2.23261e-16	0.00176304	0	0.00520833	15	465	0.421053	0.898727	0.587738	17.4231	0.2895	0.9583	0.711723
	GIMME	80	464.903	464	4.8366	24	0.421053	0.897271	2.23248e-16	0.00106439	0	0.00347222	16	467	0.421053	0.898727	0.587738	17.4231	0.2895	0.9583	0.711723
	GIMME	StanDep	419.837	418	11.1644	50	0.667048	0.873723	0.0251127	0.00198539	0.0789474	0.00636574	16	427	0.710526	0.875	0.315309	55.6992	0.2895	0.9583	0.711723
	GIMME	Local T2	439.158	438	7.15827	33	0.556233	0.880013	0.0973064	0.0101865	0.210526	0.0248843	32	458	0.631579	0.873843	0.389422	45.2864	0.2895	0.9583	0.711723
	iMAT	60	1571.9	1590.5	58.8593	238	0.627105	0.878356	0.00993487	0.0018539	0.0263158	0.00520833	16	1664	0.631579	0.880787	0.387228	45.5947	0.2895	0.9583	0.711723
	iMAT	75	1565.86	1564	59.9678	269	0.605263	0.877292	2.23163e-16	0.00174664	0	0.00405093	33	1677	0.605263	0.87963	0.412682	42.0185	0.2895	0.9583	0.711723
	iMAT	80	1162.43	1131	68.454	282	0.578158	0.881082	0.0720887	0.00810915	0.210526	0.0231481	16	1219	0.631579	0.880787	0.387228	45.5947	0.2895	0.9583	0.711723
	iMAT	StanDep	1716.89	1710	29.6477	114	0.631579	0.874711	0.0152732	0.00282509	0.0526316	0.00868056	16	1702	0.657895	0.872685	0.365027	48.7139	0.2895	0.9583	0.711723
	iMAT	Local T2	1607.32	1614	32.601	177	0.591842	0.887824	0.0132215	0.00140005	0.0263158	0.00347222	16	1668	0.605263	0.889468	0.40992	42.4065	0.2895	0.9583	0.711723
	MBA	60	1966	1964	16.3411	113	0.444211	0.898241	0.0934552	0.0137316	0.263158	0.0387731	17	1973	0.578947	0.87963	0.43792	38.4724	0.2895	0.9583	0.711723
	MBA	75	1789.05	1788	13.9446	75	0.486316	0.88283	0.141516	0.0175617	0.342105	0.0422454	17	1783	0.684211	0.862269	0.344518	51.5954	0.2895	0.9583	0.711723
	MBA	80	1606.33	1603.5	16.5209	73	0.416667	0.888021	0.0921679	0.0205917	0.289474	0.0642361	16	1589	0.605263	0.874421	0.414231	41.8008	0.2895	0.9583	0.711723
	MBA	StanDep	2403.61	2393	34.9363	153	0.298511	0.926417	0.0199502	0.00467471	0.0526316	0.0150463	17	2364	0.342105	0.928241	0.661797	7.01798	0.2895	0.9583	0.711723
	MBA	Local T2	2039.05	2036	18.9706	148	0.386762	0.914364	0.0993545	0.0166368	0.263158	0.0457176	17	2042	0.578947	0.882523	0.437134	38.583	0.2895	0.9583	0.711723
	mCADRE	60	1722.02	1722	0.242936	3	0.394737	0.893519	0	2.23141e-16	0	0	102	1722	0.394737	0.893519	0.614558	13.655	0.2895	0.9583	0.711723
	mCADRE	75	1639.03	1639	0.169792	1	0.394737	0.891782	0	6.69423e-16	0	0	102	1639	0.394737	0.891782	0.614861	13.6124	0.2895	0.9583	0.711723
	mCADRE	80	1175.23	1175	0.52477	2	0.394737	0.884259	0	1.11571e-16	0	0	102	1175	0.394737	0.884259	0.61623	13.4201	0.2895	0.9583	0.711723
	mCADRE	StanDep	2330.16	2330	2.28965	14	0.315789	0.932677	5.57853e-17	0.0010966	0	0.00231481	68	2329	0.315789	0.933449	0.68744	3.41518	0.2895	0.9583	0.711723
	mCADRE	Local T2	2231.01	2231	9.70811	53	0.412281	0.9076	0.0997331	0.00959528	0.210526	0.0202546	34	2223	0.552632	0.894097	0.459732	35.4079	0.2895	0.9583	0.711723

### Sheet: Sheet1
			E.coli	786O	CHO-S
		GIMME	0.161912	0.511161	0.502086
		iMAT	0.151628	0.495808	0.482601
		MBA	0.151383	0.509131	0.489857
		mCADRE	0.153541	0.515316	0.447673
